# Evolving small-molecule biosensors with improved performance and reprogrammed ligand specificity using OrthoRep

**DOI:** 10.1101/2021.06.15.448565

**Authors:** Alex A. Javanpour, Chang C. Liu

**Affiliations:** Department of Biomedical Engineering, University of California, Irvine, CA 92697, USA; Center for Synthetic Biology, University of California, Irvine, CA 92697, USA; Department of Chemistry, University of California, Irvine, CA 92697, USA; Department of Molecular Biology & Biochemistry, University of California, Irvine, CA 92697, USA

## Abstract

Genetically-encoded biosensors are valuable for the optimization of small-molecule biosynthesis pathways, because they transduce the production of small-molecule ligands into a readout compatible with high-throughput screening or selection *in vivo*. However, engineering biosensors with appropriate response functions and ligand specificities remains challenging. Here, we show that the continuous hypermutation system, OrthoRep, can be effectively applied to evolve biosensors with high dynamic range, reprogrammed activity towards desired non-cognate ligands, and proper operational range for coupling to biosynthetic pathways. In particular, we encoded the allosteric transcriptional factor, BenM, on OrthoRep such that propagation of host yeast cells resulted in BenM’s rapid and continuous diversification. When these cells were subjected to cycles of culturing and sorting on BenM activity in the presence and absence of its cognate ligand, muconic acid, or the non-cognate ligand, adipic acid, we obtained multiple BenM variants that respond to their corresponding ligands. These biosensors outperform previously-engineered BenM-based biosensors by achieving substantially greater dynamic range (up to ~180-fold-induction) and broadened operational range. Expression of select BenM variants in the presence of a muconic acid biosynthetic pathway demonstrated sensitive biosensor activation without saturating response, which should enable pathway and host engineering for higher production of muconic and adipic acids. Given the streamlined manner in which high-performance and versatile biosensors were evolved using OrthoRep, this study provides a template for generating custom biosensors for metabolic pathway engineering and other biotechnology goals.
