## Supplementary material for "Evolving small-molecule biosensors with improved performance and reprogrammed ligand specificity using OrthoRep": Table S1

### Sheet: Sheet1
#	Name	Source	Parent Plasmid	Origin of replication (yeast, bacterial)	Selection Marker (yeast, bacterial)	Notes
1	AR-Ec633	Previous work (Ravikumar, 2018)	See previous work	CEN6/ARS4, ColE1	HIS3, KanR	REV1 promoter > Recoded TP-DNAP1 (L477V, L640Y, I777K, W814N) with HIS3 (TP-DNAP1-4-2)
2	TrayEC-18	This work	AR-Ec633	CEN6/ARS4, ColE1	TRP1, KanR	REV1 promoter > Recoded TP-DNAP1 (L477V, L640Y, I777K, W814N) with TRP1 (TP-DNAP1-4-2)
3	TrayEC-28	Previous work (Javanpour, 2019)	See previous work	2μ, ColE1	KanMX, KanR	contains sgRNA targetting URA3 (GGGTCAACAGTATAGAACCG)
4	TrayEC-13	This work	TrayEC-28	2μ, ColE1	KanMX, KanR	contains sgRNA targetting TRP1 (TTGTTTGTGCACTTGCCTGC)
5	TrayEC-30	This work	TrayEC-28	2μ, ColE1	NatMX, AmpR	contains sgRNA targetting BenM (AGTCCAATTGGCCTTGGGTT)
6	TrayEC-15	This work	N/A	N/A, ColE1	URA3 (p1), AmpR	p1 recombination cassette that integrates (p2ORF10 promoter > BenM and p1ORF1 promoter > URA3) to make p1-BenM-URA3
