## Supplementary material for "Evolving small-molecule biosensors with improved performance and reprogrammed ligand specificity using OrthoRep": Table S2

### Sheet: Sheet1
Strain	Genotype	Parent Strain	Notes	Source
CEN.PK113-5A	mat a his3 leu2 trp1	See previous work		Previous work (Skjoedt, 2016)
ST4245	mat a ura3 his3 leu2 TDH3p::ScTkl1 TEF1p::KpAroY.D-SpHIS5 TDH3p::PaAroZ + TEF1p::CaCatA-KlLEU2 + (TDH3p:: KpAroY.B TEF1p::KpAroY.D-SpHIS5 TDH3p::PaAroZ + TEF1p::CaCatA-KlLEU2 + (TDH3p:: KpAroY.B TDH3p::ScTkl1 TEF1p::KpAroY.D-SpHIS5 TDH3p::PaAroZ + TEF1p::CaCatA-KlLEU2 + (TDH3p::KpAroY.B TEF1p::KpAroY.Ciso-KlURA3tag) x n + 209bp_CYC1p_BenO_T1::yEGFP HphMXsyn + REV1p::BenM(H110R, F211V, Y286N)-KanM…	See previous work	This strain contains the full CCM pathway along with the CYC1p-BenO::yEGFP reporter	Previous work (Skjoedt, 2016)
MeLS0138	mat a his3 leu2 trp1 KI.LEU 209bp_CYC1p_BenO_T1::yEGFP-SpHIS5	See previous work	This base strain contains the CYC1p-BenO::yEGFP reporter	Previous work (Skjoedt, 2016)
TrayBP-A7	mat a ura3∆0 his3 leu2 trp1 KI.LEU 209bp_CYC1p_BenO_T1::yEGFP-SpHIS5	MeLS0138	Cas9-mediated markerless deletion of ura3 in strain MELS0138 using TrayEC-28 (contains sgRNA targetting URA3 (GGGTCAACAGTATAGAACCG))	This work
AJ-Y085	mat a ura3∆0 his3 leu2 trp1∆0 KI.LEU 209bp_CYC1p_BenO_T1::yEGFP-SpHIS5 + p1-WT_BenM-URA3 + p2 + TrayEC-18	TrayBP-A7	TrayBP-A7 with trp1 deleted (trp1∆0 mutation) + p1-WT_BenM-URA3 (WT BenM and URA3 encoded on p1 OrthoRep plasmid) + TrayEC-18 (contains mutagenic TP-DNAP1-4-2)	This work
TrayBP-A8	mat a his3 leu2 trp1 REV1p-URA3-tTDH1 KI.LEU 209bp_CYC1p_BenO_T1::yEGFP-SpHIS5	TrayBP-A7	REV1 promoter and URA3 and TDH1 terminator integrated at the URA3 locus	This work
TrayBP-B1	mat a his3 leu2 trp1 REV1p-BenM(D76G, P199T, P201S, Y293C)-tTDH1 KI.LEU 209bp_CYC1p_BenO_T1::yEGFP-SpHIS5	TrayBP-A8	Cas9-mediated markerless replacement of URA3 with AA-1 using TrayEC-28 (contains sgRNA targetting URA3 (GGGTCAACAGTATAGAACCG))	This work
TrayBP-B2	mat a his3 leu2 trp1 REV1p-BenM(D76G, T82I, N118D, P199T, P201S, Y293C)-tTDH1 KI.LEU 209bp_CYC1p_BenO_T1::yEGFP-SpHIS5	TrayBP-A8	Cas9-mediated markerless replacement of URA3 with AA-2 using TrayEC-28 (contains sgRNA targetting URA3 (GGGTCAACAGTATAGAACCG))	This work
TrayBP-B3	mat a his3 leu2 trp1 REV1p-BenM(D76G, T82I, A115V, P199T, P201S, Y293C, A294V)-tTDH1 KI.LEU 209bp_CYC1p_BenO_T1::yEGFP-SpHIS5	TrayBP-A8	Cas9-mediated markerless replacement of URA3 with AA-3 using TrayEC-28 (contains sgRNA targetting URA3 (GGGTCAACAGTATAGAACCG))	This work
TrayBP-B4	mat a his3 leu2 trp1 REV1p-BenM(D76G, Y112C, P199T, P201S, Y293C)-tTDH1 KI.LEU 209bp_CYC1p_BenO_T1::yEGFP-SpHIS5	TrayBP-A8	Cas9-mediated markerless replacement of URA3 with AA-4 using TrayEC-28 (contains sgRNA targetting URA3 (GGGTCAACAGTATAGAACCG))	This work
TrayBP-B5	mat a his3 leu2 trp1 REV1p-BenM(G44D, D76G, P199T, P201S, S284P, Y293C)-tTDH1 KI.LEU 209bp_CYC1p_BenO_T1::yEGFP-SpHIS5	TrayBP-A8	Cas9-mediated markerless replacement of URA3 with AA-5 using TrayEC-28 (contains sgRNA targetting URA3 (GGGTCAACAGTATAGAACCG))	This work
TrayBP-B6	mat a his3 leu2 trp1 REV1p-BenM(D76G, T82I, P199T, P201S, Y293C, A294V)-tTDH1 KI.LEU 209bp_CYC1p_BenO_T1::yEGFP-SpHIS5	TrayBP-A8	Cas9-mediated markerless replacement of URA3 with AA-6 using TrayEC-28 (contains sgRNA targetting URA3 (GGGTCAACAGTATAGAACCG))	This work
TrayBP-B7	mat a his3 leu2 trp1 REV1p-BenM(D76G, N118D, I188N, P199T, P201S, Y293C)-tTDH1 KI.LEU 209bp_CYC1p_BenO_T1::yEGFP-SpHIS5	TrayBP-A8	Cas9-mediated markerless replacement of URA3 with AA-7 using TrayEC-28 (contains sgRNA targetting URA3 (GGGTCAACAGTATAGAACCG))	This work
TrayBP-C1	mat a his3 leu2 trp1 REV1p-BenM(D23G, Y67C, V88A, A115V, L174S, E223G, Y257H)-tTDH1 KI.LEU 209bp_CYC1p_BenO_T1::yEGFP-SpHIS5	TrayBP-A8	Cas9-mediated markerless replacement of URA3 with CCM-1 using TrayEC-28 (contains sgRNA targetting URA3 (GGGTCAACAGTATAGAACCG))	This work
TrayBP-C2	mat a his3 leu2 trp1 REV1p-BenM(D23G, A28T, Y67C, I69V, V88A, A115V, L174S, E223G, Y257H)-tTDH1 KI.LEU 209bp_CYC1p_BenO_T1::yEGFP-SpHIS5	TrayBP-A8	Cas9-mediated markerless replacement of URA3 with CCM-2 using TrayEC-28 (contains sgRNA targetting URA3 (GGGTCAACAGTATAGAACCG))	This work
TrayBP-C3	mat a his3 leu2 trp1 REV1p-BenM(A28T, V88A, A115V, L174S, D213G, E223G, Y257H)-tTDH1 KI.LEU 209bp_CYC1p_BenO_T1::yEGFP-SpHIS5	TrayBP-A8	Cas9-mediated markerless replacement of URA3 with CCM-3 using TrayEC-28 (contains sgRNA targetting URA3 (GGGTCAACAGTATAGAACCG))	This work
TrayBP-C4	mat a his3 leu2 trp1 REV1p-BenM(A28T, Y67C, V88A, A115V, L174S, I192V, E223G, Y257H)-tTDH1 KI.LEU 209bp_CYC1p_BenO_T1::yEGFP-SpHIS5	TrayBP-A8	Cas9-mediated markerless replacement of URA3 with CCM-4 using TrayEC-28 (contains sgRNA targetting URA3 (GGGTCAACAGTATAGAACCG))	This work
TrayBP-C5	mat a his3 leu2 trp1 REV1p-BenM(E41G, Y67C, V88A, A115V, L174S, E223G, Y257H)-tTDH1 KI.LEU 209bp_CYC1p_BenO_T1::yEGFP-SpHIS5	TrayBP-A8	Cas9-mediated markerless replacement of URA3 with CCM-5 using TrayEC-28 (contains sgRNA targetting URA3 (GGGTCAACAGTATAGAACCG))	This work
TrayBP-C6	mat a his3 leu2 trp1 REV1p-BenM(A28T, Y67C, V88A, A115V, L174S, E223G, Y257H)-tTDH1 KI.LEU 209bp_CYC1p_BenO_T1::yEGFP-SpHIS5	TrayBP-A8	Cas9-mediated markerless replacement of URA3 with CCM-6 using TrayEC-28 (contains sgRNA targetting URA3 (GGGTCAACAGTATAGAACCG))	This work
TrayBP-C7	mat a his3 leu2 trp1 REV1p-BenM(Y67C, V88A, A115V, L174S, E223G, Y257H)-tTDH1 KI.LEU 209bp_CYC1p_BenO_T1::yEGFP-SpHIS5	TrayBP-A8	Cas9-mediated markerless replacement of URA3 with CCM-7 using TrayEC-28 (contains sgRNA targetting URA3 (GGGTCAACAGTATAGAACCG))	This work
TrayBP-D1	mat a his3 leu2 trp1 REV1p-BenM-tTDH1 KI.LEU 209bp_CYC1p_BenO_T1::yEGFP-SpHIS5	TrayBP-A8	Cas9-mediated markerless replacement of URA3 with WT BenM using TrayEC-28 (contains sgRNA targetting URA3 (GGGTCAACAGTATAGAACCG))	This work
TrayBP-D2	mat a his3 leu2 trp1 REV1p-BenM(A130D, A153G, P201S, E287V)-tTDH1 KI.LEU 209bp_CYC1p_BenO_T1::yEGFP-SpHIS5	TrayBP-A8	Cas9-mediated markerless replacement of URA3 with "TiSNO120" BenM using TrayEC-28 (contains sgRNA targetting URA3 (GGGTCAACAGTATAGAACCG))	This work
TrayBP-D3	mat a his3 leu2 trp1 REV1p-BenM(H110R, F211V, Y286N)-tTDH1 KI.LEU 209bp_CYC1p_BenO_T1::yEGFP-SpHIS5	TrayBP-A8	Cas9-mediated markerless replacement of URA3 with "TM" BenM using TrayEC-28 (contains sgRNA targetting URA3 (GGGTCAACAGTATAGAACCG))	This work
TrayBP-D4	mat a his3 leu2 trp1 REV1p-BenM(A230V, F253S, Y286N, Y293H)-tTDH1 KI.LEU 209bp_CYC1p_BenO_T1::yEGFP-SpHIS5	TrayBP-A8	Cas9-mediated markerless replacement of URA3 with "MP17_D08" BenM using TrayEC-28 (contains sgRNA targetting URA3 (GGGTCAACAGTATAGAACCG))	This work
TrayBP-E1	mat a his3 leu2 REV1p-BenM(D76G, T82I, A115V, P199T, P201S, Y293C, A294V)-tTDH1 + TDH3p::ScTkl1 TEF1p::KpAroY.D-SpHIS5 TDH3p::PaAroZ + TEF1p::CaCatA-KlLEU2 + (TDH3p:: KpAroY.B TEF1p::KpAroY.D-SpHIS5 TDH3p::PaAroZ + TEF1p::CaCatA-KlLEU2 + (TDH3p:: KpAroY.B TDH3p::ScTkl1 TEF1p::KpAroY.D-SpHIS5 TDH3p::PaAroZ + TEF1p::CaCatA-KlLEU2 + (TDH3p::KpAroY.B TEF1p::KpAroY.Ciso-KlURA3tag) x n + 209bp_CYC1p_Be…	TrayBP-E12	Cas9-mediated markerless replacement of ura3 with AA-3 using TrayEC-28 (contains sgRNA targetting URA3 (GGGTCAACAGTATAGAACCG)) into strain TrayBP-E12.	This work
TrayBP-E2	mat a his3 leu2 REV1p-BenM(G44D, D76G, P199T, P201S, S284P, Y293C)-tTDH1 + TDH3p::ScTkl1 TEF1p::KpAroY.D-SpHIS5 TDH3p::PaAroZ + TEF1p::CaCatA-KlLEU2 + (TDH3p:: KpAroY.B TEF1p::KpAroY.D-SpHIS5 TDH3p::PaAroZ + TEF1p::CaCatA-KlLEU2 + (TDH3p:: KpAroY.B TDH3p::ScTkl1 TEF1p::KpAroY.D-SpHIS5 TDH3p::PaAroZ + TEF1p::CaCatA-KlLEU2 + (TDH3p::KpAroY.B TEF1p::KpAroY.Ciso-KlURA3tag) x n + 209bp_CYC1p_BenO_T1::…	TrayBP-E12	Cas9-mediated markerless replacement of ura3 with AA-5 using TrayEC-28 (contains sgRNA targetting URA3 (GGGTCAACAGTATAGAACCG)) into strain TrayBP-E12.	This work
TrayBP-E3	mat a his3 leu2 REV1p-BenM(D76G, T82I, P199T, P201S, Y293C, A294V)-tTDH1 + TDH3p::ScTkl1 TEF1p::KpAroY.D-SpHIS5 TDH3p::PaAroZ + TEF1p::CaCatA-KlLEU2 + (TDH3p:: KpAroY.B TEF1p::KpAroY.D-SpHIS5 TDH3p::PaAroZ + TEF1p::CaCatA-KlLEU2 + (TDH3p:: KpAroY.B TDH3p::ScTkl1 TEF1p::KpAroY.D-SpHIS5 TDH3p::PaAroZ + TEF1p::CaCatA-KlLEU2 + (TDH3p::KpAroY.B TEF1p::KpAroY.Ciso-KlURA3tag) x n + 209bp_CYC1p_BenO_T1::…	TrayBP-E12	Cas9-mediated markerless replacement of ura3 with AA-6 using TrayEC-28 (contains sgRNA targetting URA3 (GGGTCAACAGTATAGAACCG)) into strain TrayBP-E12.	This work
TrayBP-E4	mat a his3 leu2 REV1p-BenM(A130D, A153G, P201S, E287V)-tTDH1 + TDH3p::ScTkl1 TEF1p::KpAroY.D-SpHIS5 TDH3p::PaAroZ + TEF1p::CaCatA-KlLEU2 + (TDH3p:: KpAroY.B TEF1p::KpAroY.D-SpHIS5 TDH3p::PaAroZ + TEF1p::CaCatA-KlLEU2 + (TDH3p:: KpAroY.B TDH3p::ScTkl1 TEF1p::KpAroY.D-SpHIS5 TDH3p::PaAroZ + TEF1p::CaCatA-KlLEU2 + (TDH3p::KpAroY.B TEF1p::KpAroY.Ciso-KlURA3tag) x n + 209bp_CYC1p_BenO_T1::yEGFP HphMXs…	TrayBP-E12	Cas9-mediated markerless replacement of ura3 with TiSNO120 using TrayEC-28 (contains sgRNA targetting URA3 (GGGTCAACAGTATAGAACCG)) into strain TrayBP-E12.	This work
TrayBP-E5	mat a his3 leu2 REV1p-BenM(D23G, Y67C, V88A, A115V, L174S, E223G, Y257H)-tTDH1 + TDH3p::ScTkl1 TEF1p::KpAroY.D-SpHIS5 TDH3p::PaAroZ + TEF1p::CaCatA-KlLEU2 + (TDH3p:: KpAroY.B TEF1p::KpAroY.D-SpHIS5 TDH3p::PaAroZ + TEF1p::CaCatA-KlLEU2 + (TDH3p:: KpAroY.B TDH3p::ScTkl1 TEF1p::KpAroY.D-SpHIS5 TDH3p::PaAroZ + TEF1p::CaCatA-KlLEU2 + (TDH3p::KpAroY.B TEF1p::KpAroY.Ciso-KlURA3tag) x n + 209bp_CYC1p_Ben…	TrayBP-E12	Cas9-mediated markerless replacement of ura3 with CCM-1 using TrayEC-28 (contains sgRNA targetting URA3 (GGGTCAACAGTATAGAACCG)) into strain TrayBP-E12.	This work
TrayBP-E6	mat a his3 leu2 REV1p-BenM(A28T, V88A, A115V, L174S, D213G, E223G, Y257H)-tTDH1 + TDH3p::ScTkl1 TEF1p::KpAroY.D-SpHIS5 TDH3p::PaAroZ + TEF1p::CaCatA-KlLEU2 + (TDH3p:: KpAroY.B TEF1p::KpAroY.D-SpHIS5 TDH3p::PaAroZ + TEF1p::CaCatA-KlLEU2 + (TDH3p:: KpAroY.B TDH3p::ScTkl1 TEF1p::KpAroY.D-SpHIS5 TDH3p::PaAroZ + TEF1p::CaCatA-KlLEU2 + (TDH3p::KpAroY.B TEF1p::KpAroY.Ciso-KlURA3tag) x n + 209bp_CYC1p_Be…	TrayBP-E12	Cas9-mediated markerless replacement of ura3 with CCM-3 using TrayEC-28 (contains sgRNA targetting URA3 (GGGTCAACAGTATAGAACCG)) into strain TrayBP-E12.	This work
TrayBP-E7	mat a his3 leu2 REV1p-BenM(A28T, Y67C, V88A, A115V, L174S, I192V, E223G, Y257H)-tTDH1 + TDH3p::ScTkl1 TEF1p::KpAroY.D-SpHIS5 TDH3p::PaAroZ + TEF1p::CaCatA-KlLEU2 + (TDH3p:: KpAroY.B TEF1p::KpAroY.D-SpHIS5 TDH3p::PaAroZ + TEF1p::CaCatA-KlLEU2 + (TDH3p:: KpAroY.B TDH3p::ScTkl1 TEF1p::KpAroY.D-SpHIS5 TDH3p::PaAroZ + TEF1p::CaCatA-KlLEU2 + (TDH3p::KpAroY.B TEF1p::KpAroY.Ciso-KlURA3tag) x n + 209bp_CY…	TrayBP-E12	Cas9-mediated markerless replacement of ura3 with CCM-4 using TrayEC-28 (contains sgRNA targetting URA3 (GGGTCAACAGTATAGAACCG)) into strain TrayBP-E12.	This work
TrayBP-E8	mat a his3 leu2 REV1p-BenM(A28T, Y67C, V88A, A115V, L174S, E223G, Y257H)-tTDH1 + TDH3p::ScTkl1 TEF1p::KpAroY.D-SpHIS5 TDH3p::PaAroZ + TEF1p::CaCatA-KlLEU2 + (TDH3p:: KpAroY.B TEF1p::KpAroY.D-SpHIS5 TDH3p::PaAroZ + TEF1p::CaCatA-KlLEU2 + (TDH3p:: KpAroY.B TDH3p::ScTkl1 TEF1p::KpAroY.D-SpHIS5 TDH3p::PaAroZ + TEF1p::CaCatA-KlLEU2 + (TDH3p::KpAroY.B TEF1p::KpAroY.Ciso-KlURA3tag) x n + 209bp_CYC1p_Ben…	TrayBP-E12	Cas9-mediated markerless replacement of ura3 with CCM-6 using TrayEC-28 (contains sgRNA targetting URA3 (GGGTCAACAGTATAGAACCG)) into strain TrayBP-E12.	This work
TrayBP-E9	mat a his3 leu2 REV1p-BenM-tTDH1 + TDH3p::ScTkl1 TEF1p::KpAroY.D-SpHIS5 TDH3p::PaAroZ + TEF1p::CaCatA-KlLEU2 + (TDH3p:: KpAroY.B TEF1p::KpAroY.D-SpHIS5 TDH3p::PaAroZ + TEF1p::CaCatA-KlLEU2 + (TDH3p:: KpAroY.B TDH3p::ScTkl1 TEF1p::KpAroY.D-SpHIS5 TDH3p::PaAroZ + TEF1p::CaCatA-KlLEU2 + (TDH3p::KpAroY.B TEF1p::KpAroY.Ciso-KlURA3tag) x n + 209bp_CYC1p_BenO_T1::yEGFP HphMXsyn + REV1p::BenM∆0-KanMXsyn)	TrayBP-E12	Cas9-mediated markerless replacement of ura3 with WT using TrayEC-28 (contains sgRNA targetting URA3 (GGGTCAACAGTATAGAACCG)) into strain TrayBP-E12.	This work
TrayBP-E10	mat a his3 leu2 REV1p-BenM(H110R, F211V, Y286N)-tTDH1 + TDH3p::ScTkl1 TEF1p::KpAroY.D-SpHIS5 TDH3p::PaAroZ + TEF1p::CaCatA-KlLEU2 + (TDH3p:: KpAroY.B TEF1p::KpAroY.D-SpHIS5 TDH3p::PaAroZ + TEF1p::CaCatA-KlLEU2 + (TDH3p:: KpAroY.B TDH3p::ScTkl1 TEF1p::KpAroY.D-SpHIS5 TDH3p::PaAroZ + TEF1p::CaCatA-KlLEU2 + (TDH3p::KpAroY.B TEF1p::KpAroY.Ciso-KlURA3tag) x n + 209bp_CYC1p_BenO_T1::yEGFP HphMXsyn + RE…	TrayBP-E12	Cas9-mediated markerless replacement of ura3 with TM using TrayEC-28 (contains sgRNA targetting URA3 (GGGTCAACAGTATAGAACCG)) into strain TrayBP-E12.	This work
TrayBP-E11	mat a his3 leu2 REV1p-BenM(A230V, F253S, Y286N, Y293H)-tTDH1 + TDH3p::ScTkl1 TEF1p::KpAroY.D-SpHIS5 TDH3p::PaAroZ + TEF1p::CaCatA-KlLEU2 + (TDH3p:: KpAroY.B TEF1p::KpAroY.D-SpHIS5 TDH3p::PaAroZ + TEF1p::CaCatA-KlLEU2 + (TDH3p:: KpAroY.B TDH3p::ScTkl1 TEF1p::KpAroY.D-SpHIS5 TDH3p::PaAroZ + TEF1p::CaCatA-KlLEU2 + (TDH3p::KpAroY.B TEF1p::KpAroY.Ciso-KlURA3tag) x n + 209bp_CYC1p_BenO_T1::yEGFP HphMXs…	TrayBP-E12	Cas9-mediated markerless replacement of ura3 with MP17_D08 using TrayEC-28 (contains sgRNA targetting URA3 (GGGTCAACAGTATAGAACCG)) into strain TrayBP-E12.	This work
TrayBP-E12	mat a ura3 his3 leu2 TDH3p::ScTkl1 TEF1p::KpAroY.D-SpHIS5 TDH3p::PaAroZ + TEF1p::CaCatA-KlLEU2 + (TDH3p:: KpAroY.B TEF1p::KpAroY.D-SpHIS5 TDH3p::PaAroZ + TEF1p::CaCatA-KlLEU2 + (TDH3p:: KpAroY.B TDH3p::ScTkl1 TEF1p::KpAroY.D-SpHIS5 TDH3p::PaAroZ + TEF1p::CaCatA-KlLEU2 + (TDH3p::KpAroY.B TEF1p::KpAroY.Ciso-KlURA3tag) x n + 209bp_CYC1p_BenO_T1::yEGFP HphMXsyn + REV1p::BenM∆0-KanMXsyn)	ST4245	Strain ST4245 with BenM deleted (BenM∆0), which was deleted with TrayEC-30 (contains sgRNA targetting BenM (AGTCCAATTGGCCTTGGGTT)). Note that the REV1p driving the BenM gene along with the KanMXsyn integration marker are left as is.	This work
